# Predatory fish preferentially target virtual prey with Lévy motion rather than Brownian motion

**DOI:** 10.1101/2022.07.17.500339

**Authors:** Christos C. Ioannou, Luis Arrochela Braga Carvalho, Chessy Budleigh, Graeme D. Ruxton

## Abstract

Of widespread interest in animal behaviour and ecology is how animals search their environment for resources, and whether these search strategies are optimal. However, movement also affects predation risk through effects on encounter rates, the conspicuousness of prey, and the success of attacks. Here we use predatory fish attacking a simulation of virtual prey to test whether predation risk is associated with movement behaviour. Despite often being demonstrated to be a more efficient strategy for finding resources, we find that prey displaying Lévy motion are twice as likely to be targeted by predators than prey utilising Brownian motion. This result emphasises that costs of predation risk need to be considered alongside the foraging benefits when comparing different movement strategies.
