## Supplementary material for "Predatory fish preferentially target virtual prey with Lévy motion rather than Brownian motion": Experimental data

Trial number	Time stamp of attack	Brownian or levy	Brownian or levy as 0 and 1	Prey attacked
1	7184	brownian	0	5
2	11735	levy	1	7
3	4084	brownian	0	3
4	21612	levy	1	9
5	18652	brownian	0	2
6	20276	levy	1	8
7	16746	levy	1	10
8	17330	levy	1	10
9	7946	brownian	0	2
10	7043	levy	1	9
11	13279	levy	1	9
12	15421	levy	1	6
13	12029	levy	1	8
14	37678	brownian	0	3
15	33386	levy	1	8
16	6560	levy	1	7
17	13433	levy	1	7
18	14326	levy	1	10
19	9529	levy	1	9
20	34553	brownian	0	1
21	10318	levy	1	7
22	9263	levy	1	8
23	26069	levy	1	7
24	29379	levy	1	7
25	15523	levy	1	8
26	6019	levy	1	7
27	14110	levy	1	8
28	5842	levy	1	6
29	14405	levy	1	7
30	15742	brownian	0	2
31	10898	brownian	0	3
32	8792	brownian	0	2
33	9066	brownian	0	4
34	20680	brownian	0	2
36	27028	brownian	0	5
37	19234	levy	1	10
38	26528	brownian	0	4
39	52030	levy	1	8
40	24956	levy	1	7
41	13960	brownian	0	5
42	14102	levy	1	6
43	51276	levy	1	6
44	19506	brownian	0	3
45	30750	levy	1	6
46	41885	levy	1	8
47	26376	brownian	0	5
49	53152	brownian	0	5
50	36412	levy	1	9
51	35119	levy	1	8
52	36837	levy	1	9
53	29803	levy	1	7
55	9157	levy	1	10
